# Comparative Transcriptomic Analysis of a Kluyveromyces marxianus Chassis Expressing Heterologous Proteins with Different Expression Efficiencies

**DOI:** 10.64898/2026.11.26.769105

**Authors:** Wei Zhao, Haiyan Ren, Jungang Zhou, Yao Yu, Hong Lu

**Affiliations:** State Key Laboratory of Genetics and Development of Complex Phenotypes, School of Life Sciences, Fudan University, Shanghai 200438, China; Shanghai Engineering Research Center of Industrial Microorganisms, Shanghai 200438, China

## Abstract

*Kluyveromyces marxianus* (KM) is a promising host for recombinant protein production, yet host transcriptional responses associated with different protein expression efficiencies remain poorly understood. Here, we constructed an engineered KM chassis, FDHY232, by combining multiple expression-enhancing genetic traits and evaluated the production of five heterologous proteins. Human ferritin heavy chain achieved efficient intracellular soluble expression, reaching an estimated titer of 14.73 g/L in 5 L fed-batch cultivation. Feruloyl esterase and β-lactoglobulin variant B were efficiently secreted, whereas bovine lysozyme and human lactoferrin were poorly expressed and predominantly accumulated in intracellular insoluble fractions. Comparative transcriptomic analysis identified 18 candidate genes associated with protein expression efficiency and 29 candidate features distinguishing efficient intracellular expression from secretion. *ILV2* and *LYS21* were consistently expressed at higher levels in the efficiently expressed protein group, whereas *LAA1* and *MNN1* were associated with efficient secretion. Functional enrichment analysis revealed negative enrichment of translation and amino acid biosynthesis pathways in the poorly expressed protein group and positive enrichment of protein folding in the efficient secretion subgroup. These findings suggest that enhancing amino acid biosynthesis through *ILV2* and *LYS21*, maintaining translational capacity, and enhancing oxidative folding may improve the production of difficult-to-express proteins. This study provides insights into protein-dependent host transcriptional responses and potential engineering targets for rational chassis optimization in KM.
