## Supplementary Table S1 for "Comparative Transcriptomic Analysis of a Kluyveromyces marxianus Chassis Expressing Heterologous Proteins with Different Expression Efficiencies"

analysis	mode	comparison	up	down	total	coding_DEGs	pvalue_NA	padj_NA
n18	standard	rhFTH_vs_WT	438	433	871	803	56	56
n18	standard	AnFaeA_vs_WT	416	369	785	724	56	56
n18	standard	BLG_B_vs_WT	548	484	1032	998	56	56
n18	standard	bLYZ_vs_WT	388	164	552	507	56	56
n18	standard	hLF_vs_WT	640	485	1125	1055	56	56
n18	standard	bLYZ_vs_AnFaeA	389	256	645	617	56	56
n18	standard	bLYZ_vs_BLG_B	479	420	899	857	56	56
n18	standard	hLF_vs_AnFaeA	396	249	645	634	56	56
n18	standard	hLF_vs_BLG_B	573	533	1106	1044	56	56
n18	standard	Hard_vs_readily_secreted_avg	353	205	558	513	56	56
n17	standard	rhFTH_vs_WT	504	442	946	860	9	9
n17	standard	AnFaeA_vs_WT	476	382	858	774	9	9
n17	standard	BLG_B_vs_WT	595	504	1099	1047	9	9
n17	standard	bLYZ_vs_WT	77	131	208	201	9	9
n17	standard	hLF_vs_WT	707	486	1193	1107	9	9
n17	standard	bLYZ_vs_AnFaeA	249	439	688	621	9	9
n17	standard	bLYZ_vs_BLG_B	348	542	890	856	9	9
n17	standard	hLF_vs_AnFaeA	422	269	691	666	9	9
n17	standard	hLF_vs_BLG_B	643	535	1178	1093	9	9
n17	standard	Hard_vs_readily_secreted_avg	244	250	494	461	9	9
n18	diagnostic_no_Cooks_no_independent_filter	rhFTH_vs_WT	474	437	911	837	0	0
n18	diagnostic_no_Cooks_no_independent_filter	AnFaeA_vs_WT	445	371	816	750	0	0
n18	diagnostic_no_Cooks_no_independent_filter	BLG_B_vs_WT	564	488	1052	1017	0	0
n18	diagnostic_no_Cooks_no_independent_filter	bLYZ_vs_WT	428	168	596	545	0	0
n18	diagnostic_no_Cooks_no_independent_filter	hLF_vs_WT	668	488	1156	1080	0	0
n18	diagnostic_no_Cooks_no_independent_filter	bLYZ_vs_AnFaeA	395	260	655	627	0	0
n18	diagnostic_no_Cooks_no_independent_filter	bLYZ_vs_BLG_B	496	421	917	870	0	0
n18	diagnostic_no_Cooks_no_independent_filter	hLF_vs_AnFaeA	398	251	649	637	0	0
n18	diagnostic_no_Cooks_no_independent_filter	hLF_vs_BLG_B	584	533	1117	1051	0	0
n18	diagnostic_no_Cooks_no_independent_filter	Hard_vs_readily_secreted_avg	364	207	571	522	0	0
n17	diagnostic_no_Cooks_no_independent_filter	rhFTH_vs_WT	504	447	951	864	0	0
n17	diagnostic_no_Cooks_no_independent_filter	AnFaeA_vs_WT	479	385	864	779	0	0
n17	diagnostic_no_Cooks_no_independent_filter	BLG_B_vs_WT	595	509	1104	1052	0	0
n17	diagnostic_no_Cooks_no_independent_filter	bLYZ_vs_WT	77	133	210	203	0	0
n17	diagnostic_no_Cooks_no_independent_filter	hLF_vs_WT	708	490	1198	1111	0	0
n17	diagnostic_no_Cooks_no_independent_filter	bLYZ_vs_AnFaeA	249	441	690	623	0	0
n17	diagnostic_no_Cooks_no_independent_filter	bLYZ_vs_BLG_B	350	542	892	858	0	0
n17	diagnostic_no_Cooks_no_independent_filter	hLF_vs_AnFaeA	423	273	696	670	0	0
n17	diagnostic_no_Cooks_no_independent_filter	hLF_vs_BLG_B	645	535	1180	1094	0	0
n17	diagnostic_no_Cooks_no_independent_filter	Hard_vs_readily_secreted_avg	245	251	496	462	0	0
Supplementary Table S1. Summary of differentially expressed genes (DEGs) identified in the n17 primary dataset and the n18 complete dataset. The n17 dataset excludes the bLYZ_3 sample and was used for primary differential expression analysis, whereas the complete n18 dataset, including bLYZ_3, was used for sensitivity analysis. Two DESeq2 result modes are reported. The standard mode uses the defa…
